# AI-assisted decoding of molecular signatures essential for NON-PHOTOTROPIC HYPOCOTYL3 condensation and function in phototropism

**DOI:** 10.1101/2024.06.17.598829

**Authors:** Prabha Manishankar, Lea Reuter, Leander Rohr, Atiara Fernandez, Yeliz Idil Yigit, Tanja Schmidt, Irina Droste-Borel, Jutta Keicher, Andrea Bock, Claudia Oecking

## Abstract

The plasma membrane-associated protein NON-PHOTOTROPIC HYPOCOTYL 3 (NPH3) is a key component of plant phototropism. Blue light induces the release of NPH3 into the cytosol, where it dynamically transitions into membrane-less biomolecular condensates. Here, we combine experimental data with the power of AI-based protein structure prediction to uncover a bipartite C-terminal motif that enables self-interaction of NPH3. We further demonstrate its importance for both the association of NPH3 with the plasma membrane and the assembly of condensates in the cytosol, with a different part of the bipartite motif playing the key role in each case. However, the formation of cytosolic condensates additionally requires the co-operative action of an N-terminal NPH3 signature. We propose that NPH3 forms a crosslinked 3D network in the cytosol based on distinct molecular determinants that simultaneously self-associate. NPH3 variants incapable of condensation are non-functional, suggesting a fundamental role of NPH3 phase separation for phototropism. This structural snapshot could have direct implications for future analyses of the plant-specific NPH3/RPT2-Like protein family.
