## Supplementary material for "AI-assisted decoding of molecular signatures essential for NON-PHOTOTROPIC HYPOCOTYL3 condensation and function in phototropism": Table EV1

### Sheet: Tabelle1
AGI code	Gene names	Protein names	Mol. weight [kDa]	rep1_Peptides R30_NPH3_dark	rep1_Peptides R31_NPH3_BL	rep2_Peptides R36_NPH3_dark	rep2_Peptides R37_NPH3_BL_	rep1_Intensity R30_NPH3_dark	rep1_Intensity R31_NPH3_BL	rep2_Intensity R36_NPH3_dark	rep2_Intensity R37_NPH3_BL	rep1_iBAQ R30_NPH3_dark	rep1_iBAQ R31_NPH3_BL	rep2_iBAQ R36_NPH3_dark	rep2_iBAQ R37_NPH3_BL		rep1_normalized_iBAQ R30_NPH3_dark	rep1_normalized_iBAQ R31_NPH3_BL	rep1_iBAQ (BL/dark)	rep1_BL: relative abundance of the bait protein (%)		rep2_normalized_iBAQ R36_NPH3_dark	rep2_normalized_iBAQ R37_NPH3_BL	rep2_ iBAQ (BL/dark)	rep2_BL: relative abundance of the bait protein (%)		BL: average relative abundance of the bait protein (%)
At5g64330	NPH3	Non-phototropic hypocotyl 3	81.872	41	44	44	56	98412000000	132570000000	217970000000	413100000000	1198100000	1.7972e+09	2876600000	5693800000		1e+10	1e+10	1			1e+10	1e+10	1
At4g09000	GRF1	14-3-3-like protein GF14 chi	29.931	1	12	5	20	69442000	5061600000	360780000	30641000000	2893400	145900000	11146000	885100000		2.41499e+07	8.11818e+08	33.6158	8.12		3.87471e+07	1.5545e+09	40.119	15.5		11.81
At5g65430	GRF8	14-3-3-like protein GF14 kappa	28.028	3	10	4	14	22313000	1.7235e+09	178120000	12118000000	1062500	38256000	6763600	330770000		8.86821e+06	2.12864e+08	24.0031	2.13		2.35125e+07	5.8093e+08	24.7073	5.81		3.97
At5g38480	GRF3	14-3-3-like protein GF14 psi	28.606	2	13	6	16	5651600	2.1443e+09	64607000	10008000000	256890	84013000	1279300	342920000		2.14414e+06	4.67466e+08	218.02	4.67		4.44726e+06	6.02269e+08	135.425	6.02		5.345
At1g78300	GRF2	14-3-3-like protein GF14 omega	29.161	2	13	7	18	3872500	1.8277e+09	136140000	9756700000	154900	47325000	4230200	248950000		1.29288e+06	2.63326e+08	203.674	2.63		1.47056e+07	4.3723e+08	29.7323	4.37		3.5
At3g02520	GRF7	14-3-3-like protein GF14 nu	29.824	1	9	4	16	0	649570000	117450000	9502700000	0	27065000	4893900	317880000		0	1.50595e+08	#DIV/0!	1.51		1.70128e+07	5.58291e+08	32.816	5.58		3.545
At1g35160	GRF4	14-3-3-like protein GF14 phi	30.194	1	13	2	17	0	954890000	0	9114100000	0	21646000	0	295300000		0	1.20443e+08	#DIV/0!	1.2		0	5.18634e+08	#DIV/0!	5.19		3.195
At1g22300	GRF10	14-3-3-like protein GF14 epsilon	28.9	3	12	6	13	121010000	3.6207e+09	262180000	7.6892e+09	5762300	147890000	11697000	243040000		4.80953e+07	8.22891e+08	17.1096	8.23		4.06626e+07	4.2685e+08	10.4974	4.27		6.24
At5g10450	GRF6	14-3-3-like protein GF14 lambda	27.975	3	10	6	14	11489000	682950000	56973000	6.913e+09	229330	11615000	721760	170780000		1.91411e+06	6.46283e+07	33.7641	0.65		2.50907e+06	2.9994e+08	119.542	3		1.825
At2g42590	GRF9	14-3-3-like protein GF14 mu	29.52	1	6	1	10	0	875730000	0	3.4495e+09	0	27282000	0	100610000		0	1.51803e+08	#DIV/0!	1.52		0	1.76701e+08	#DIV/0!	1.77		1.635
At5g16050	GRF5	14-3-3-like protein GF14 upsilon	30.182	1	11	4	16	0	347440000	0	2.1127e+09	0	10592000	0	39176000		0	5.89361e+07	#DIV/0!	0.59		0	6.88047e+07	#DIV/0!	0.69		0.64
At3g03960	CCT8	T-complex polypeptide-1-subunit 8	58.939	1	7	4	9	2986900	170110000	42932000	162990000	69462	2747100	833840	3333600		579768	1.52854e+07	26.3648	0.15		2.8987e+06	5.85479e+06	2.0198	0.06		0.105
At4g21150	RPN2/HAP6	Dolichyl-diphosphooligosaccharide--protein glycosyltransferase subunit 2	71.643	0	3	1	8	0	59792000	15103000	127260000	0	857060	321350	2268000		0	4.76886e+06	#DIV/0!	0.05		1.11712e+06	3.98328e+06	3.56568	0.04		0.045
At4g11150; At1g64200	VHA-E1;VHA-E3	V-type proton ATPase subunit E1;V-type proton ATPase subunit E3	26.06	1	2	2	5	3410400	113190000	23110000	103890000	148280	4921300	1004800	4517000		1.23763e+06	2.73832e+07	22.1255	0.27		3.49301e+06	7.93319e+06	2.27116	0.08		0.175
At5g11560	protein coding	PNET5	105.92	0	2	2	5	0	29308000	13517000	87241000	0	221680	96992	638550		0	1.23347e+06	#DIV/0!	0.01		337176	1.12148e+06	3.32611	0.01		0.01
At1g79920	HSP70-15	Heat shock 70 kDa protein 15	91.424	2	12	8	16	0	19113000	0	79614000	0	335320	0	962310		0	1.86579e+06	#DIV/0!	0.02		0	1.6901e+06	#DIV/0!	0.02		0.02
At1g14950	protein coding	Polyketide cyclase/dehydrase and lipid transport superfamily protein	17.892	1	6	0	2	6244800	339090000	0	60987000	567710	19672000	0	3720200		4.73842e+06	1.09459e+08	23.1004	1.09		0	6.53377e+06	#DIV/0!	0.07		0.58
At3g08530	CHC2	Clathrin heavy chain 2	193.27	9	16	15	13	13056000	51591000	24701000	49502000	41152	149550	55928	237340		343477	832128	2.42266	0.01		194424	416839	2.14397	0		0.005
At1g24510	CCT5	T-complex polypeptide-1-subunit 5	53.757	0	3	0	3	0	64124000	0	47862000	0	1832100	0	1367500		0	1.01942e+07	#DIV/0!	0.1		0	2.40174e+06	#DIV/0!	0.02		0.06
At1g64520	RPN12A	Regulatory particle non-ATPase 12A	130.86	0	5	0	3	0	118900000	0	46162000	0	1228800	0	418020		0	6.8373e+06	#DIV/0!	0.07		0	734167	#DIV/0!	0.01		0.01
At5g11170; At5g11200	UAP56A; UAP56B	Homolog of human UAP56 A, Homolog of human UAP56 B	48.337	0	4	1	2	0	76485000	9869400	41131000	0	1741500	308420	1285400		0	9.69007e+06	#DIV/0!	0.1		1.07217e+06	2.25754e+06	2.10559	0.02		0.06
AT1G09780	IPGAM1	2,3-bisphosphoglycerate-independent phosphoglycerate mutase 1	60.579	0	2	0	3	0	9468800	0	37680000	0	263020	0	1046700		0	1.4635e+06	#DIV/0!	0.01		0	1.83832e+06	#DIV/0!	0.02		0.015
AT3G20000	TOM40	Translocase of the outer mitochondrial membrane 40	34.25	0	2	1	2	0	51660000	7228400	34605000	0	2583000	361420	1730200		0	1.43724e+07	#DIV/0!	0.1		1.25641e+06	3.03874e+06	2.41859	0.03		0.065
At5g61780	TSN2, Tudor2	Tudor-SN protein 2	107.74	0	10	0	2	0	392050000	0	11768000	0	3935400	0	170560		0	2.18974e+07	#DIV/0!	0.2		0	299554	#DIV/0!	0		0.1
At1g62290	PASPA2	Putative aspartic proteinase A2	55.748	3	5	1	2	32357000	224490000	0	6488400	1078600	4837100	0	216280		9.00259e+06	2.69146e+07	2.98966	0.3		0	379852	#DIV/0!	0		0.15
